# Multi-scale and multi-context interpretable mapping of cell states across heterogenous spatial samples

**DOI:** 10.1101/2024.08.31.610638

**Authors:** Patrick C.N. Martin, Wenqi Wang, Hyobin Kim, Henrietta Holze, Kyoung Jae Won

## Abstract

In clinical applications, spatial data collected under varying conditions, time points, or patients often lack discernible structural alignment. Computational tools designed to align adjacent tissue sections are unsuited for dealing with this structural heterogeneity. There is a growing demand for methods that can effectively align and compare spatial data in the absence of obvious visual correspondence. To address this challenge, we developed an interpretable cell mapping strategy by considering spatial context at various scales. Our approach outperforms existing mapping tools in dealing with heterogeneous samples and is flexible enough to map cells across samples, technologies, resolutions, developmental and regenerative time. Using our approach, we showed spatiotemporal decoupling of cells during development. We even performed alignment for a population of spatial data from cancer patients to identify sub- populations. Our interpretable mapping approach facilitates systemic comparison and analysis of heterogeneous spatial data.
