## Supplementary Table 1 for "Multi-scale and multi-context interpretable mapping of cell states across heterogenous spatial samples": 15DPI_1_to_20DPI_1_DEGs_inter_sample_zone_of_injury.csv

genes	p_value	p_value_adj	seed_pct	query_pct	fold_change	effect_size	seed	query
AMEX60DD051084	7.53040373196304e-262	9.26239659031454e-260	0.984149855907781	0	1.57172471922185	1.18682270143185	8_matched	8_reference
AMEX60DD002729	3.13900719576805e-236	3.82958877883702e-234	0.783861671469741	0	1.49857787180074	1.18682270143185	8_matched	8_reference
AMEX60DDU001010334	1.14633198976143e-60	1.31828178822565e-58	0.556195965417867	0.141630901287554	1.38171708284753	0.92558921088231	8_matched	8_reference
AMEX60DD015188	1.82356041400643e-92	2.18827249680772e-90	0.936599423631124	0.725321888412017	1.05300443488616	1.13804156476974	8_matched	8_reference
AMEX60DD016347	6.76481114143875e-64	7.98247714689773e-62	0.681556195965418	0.187410586552217	0.96045866799451	0.949425610579672	8_matched	8_reference
AMEX60DD039173	3.67010018590631e-61	4.25731621565132e-59	0.744956772334294	0.25035765379113	0.956919944873059	0.92928348309614	8_matched	8_reference
AMEX60DD048805	8.11931507150422e-64	9.49959863365994e-62	0.845821325648415	0.360515021459227	0.940599480126869	0.948847911212179	8_matched	8_reference
AMEX60DD023070	1.34247070502349e-43	1.44986836142537e-41	0.897694524495677	0.532188841201717	0.923724315060023	0.787056015702721	8_matched	8_reference
AMEX60DD023994	2.95928455346156e-28	2.98887739899617e-26	0.175792507204611	0.00572246065808298	0.907611219177809	0.635787653849167	8_matched	8_reference
AMEX60DD021776	1.37872639041686e-53	1.55796082117105e-51	0.70028818443804	0.254649499284692	0.831364706655971	0.870956144968833	8_matched	8_reference
AMEX60DD029125	3.57527081812015e-69	4.25457227356298e-67	0.863112391930836	0.589413447782546	0.731174726012888	0.987065935272782	8_matched	8_reference
AMEX60DD025687	3.97654389195258e-44	4.33443284222831e-42	0.670028818443804	0.369098712446352	0.719405239057285	0.791710463419131	8_matched	8_reference
AMEX60DD006452	1.43943338333013e-32	1.49701071866333e-30	0.857348703170029	0.556509298998569	0.708684590709495	0.681933356254997	8_matched	8_reference
AMEX60DD043658	1.40142147986691e-47	1.55557784265227e-45	0.698847262247839	0.333333333333333	0.704928239080649	0.821542318037635	8_matched	8_reference
AMEX60DD051233	7.33807200787411e-20	6.67764552716544e-18	0.145533141210375	0.0128755364806867	0.690912605037114	0.533951840899683	8_matched	8_reference
AMEX60DD054464	3.08952778639053e-95	3.73832862153255e-93	0.368876080691643	0.140200286123033	0.684238410240324	1.15464196915503	8_matched	8_reference
AMEX60DD031535	3.39295288977317e-27	3.39295288977317e-25	0.72478386167147	0.424892703862661	0.682150711322053	0.623914341801209	8_matched	8_reference
AMEX60DD003250	1.61750332761643e-17	1.37487782847397e-15	0.155619596541787	0.0243204577968526	0.653491819305783	0.501577020026401	8_matched	8_reference
AMEX60DD006927	1.18006991327892e-30	1.21547201067729e-28	0.26657060518732	0.0386266094420601	0.650940512910933	0.661863783791924	8_matched	8_reference
AMEX60DD033908	6.07953609096024e-16	4.91593973213288e-14	0.146974063400576	0.0243204577968526	0.607546113202045	0.478463798624351	8_matched	8_reference
AMEX60DD029717	6.06906139769492e-16	4.91593973213288e-14	0.171469740634006	0.0357653791130186	0.591297165059781	0.478475057327487	8_matched	8_reference
AMEX60DD009303	2.62638901641214e-34	2.75770846723274e-32	0.260806916426513	0.0286123032904149	0.585528168852757	0.699594971807519	8_matched	8_reference
AMEX60DD000585	2.03294447435913e-30	2.07360336384631e-28	0.710374639769452	0.416309012875536	0.579942019915186	0.659345180075587	8_matched	8_reference
AMEX60DD037748	3.19775045962042e-21	2.97390792744699e-19	0.18299711815562	0.0271816881258941	0.57182742456826	0.551817677224816	8_matched	8_reference
AMEX60DD004821	3.35672385920353e-53	3.75953072230795e-51	0.347262247838617	0.195994277539342	0.549715613935575	0.867842237440329	8_matched	8_reference
AMEX60DD032417	6.36051566830574e-17	5.27922800469376e-15	0.752161383285303	0.466380543633763	0.54102017859794	0.492997075415797	8_matched	8_reference
AMEX60DD005558	1.10539836073819e-25	1.08329039352342e-23	0.639769452449568	0.487839771101574	0.540625861588214	0.606495082032044	8_matched	8_reference
AMEX60DD031990	3.22265134486759e-59	3.67382253314906e-57	0.400576368876081	0.244635193133047	0.537211220341703	0.914651919167559	8_matched	8_reference
AMEX60DD023112	1.53646665570729e-47	1.69011332127801e-45	0.302593659942363	0.0143061516452074	0.527721657464833	0.821203831041542	8_matched	8_reference
AMEX60DD006595	1.58738838865584e-14	1.22228905926499e-12	0.145533141210375	0.0286123032904149	0.515410235510412	0.456653148544819	8_matched	8_reference
AMEX60DDU001038410	7.93129421207839e-10	3.80702122179763e-08	0.0605187319884726	0.00286123032904149	0.490411177402795	0.374467371069214	8_matched	8_reference
AMEX60DD024652	1.7804822532963e-21	1.67365331809852e-19	0.402017291066282	0.15307582260372	0.473312438418056	0.55508899674691	8_matched	8_reference
AMEX60DD010265	1.65414288482469e-07	2.81204290420197e-06	0.122478386167147	0.0443490701001431	0.465803769097384	0.325602223377872	8_matched	8_reference
AMEX60DD043244	1.72984758995118e-09	7.78431415478033e-08	0.0720461095100865	0.00858369098712446	0.450169860537363	0.367766362224112	8_matched	8_reference
AMEX60DD017363	2.26208118632754e-22	2.14897712701116e-20	0.563400576368876	0.270386266094421	0.448825758127453	0.566466133585366	8_matched	8_reference
AMEX60DD003048	3.02646109113388e-38	3.20804875660191e-36	0.419308357348703	0.0944206008583691	0.431106837269545	0.738005365417979	8_matched	8_reference
AMEX60DD017283	8.40976860911153e-13	5.71864265419584e-11	0.448126801152738	0.261802575107296	0.414852847298734	0.428490922318619	8_matched	8_reference
AMEX60DD035848	5.40877587988425e-06	5.40877587988425e-05	0.0547550432276657	0.011444921316166	0.412701029672959	0.288802024580012	8_matched	8_reference
AMEX60DDU001004707	1.65257445206979e-08	5.61875313703729e-07	0.151296829971182	0.0572246065808298	0.412650305027563	0.347593868518295	8_matched	8_reference
AMEX60DDU001034045	9.73235985471478e-09	3.60097314624447e-07	0.134005763688761	0.0443490701001431	0.412393486641381	0.352458692244756	8_matched	8_reference
AMEX60DD021131	2.37613045094318e-26	2.35236914643375e-24	0.311239193083574	0.160228898426323	0.412264530906631	0.614253940966736	8_matched	8_reference
AMEX60DD042342	3.95843638581383e-14	3.00841165321851e-12	0.276657060518732	0.108726752503577	0.411694467594236	0.450350644998556	8_matched	8_reference
AMEX60DD029375	1.88664171049584e-06	2.07530588154542e-05	0.0763688760806916	0.0214592274678112	0.402745448124942	0.300450395193821	8_matched	8_reference
AMEX60DD012959	1.47930019532477e-18	1.28699116993255e-16	0.354466858789625	0.131616595135908	0.400774617793417	0.516186634013325	8_matched	8_reference
AMEX60DD049503	1.02725923339842e-09	4.82811839697258e-08	0.100864553314121	0.0214592274678112	0.391540253427484	0.372258887930982	8_matched	8_reference
AMEX60DD038386	1.40459910977559e-11	8.28713474767596e-10	0.360230547550432	0.19170243204578	0.387035830145106	0.407210176836988	8_matched	8_reference
AMEX60DD003193	2.36959487702431e-12	1.51654072129556e-10	0.204610951008646	0.0701001430615164	0.385849438129041	0.42078666747997	8_matched	8_reference
AMEX60DD029727	2.56557429895978e-07	3.84836144843966e-06	0.069164265129683	0.0143061516452074	0.381695975928009	0.32122939567681	8_matched	8_reference
AMEX60DD000922	6.34604866839618e-20	5.83836477492449e-18	0.793948126801153	0.620886981402003	0.381580587624375	0.534797607727558	8_matched	8_reference
AMEX60DD042608	5.06554510261036e-12	3.14063796361842e-10	0.389048991354467	0.197424892703863	0.381552606285182	0.415049424458888	8_matched	8_reference
AMEX60DD044553	8.43277129353679e-15	6.66188932189406e-13	0.572046109510086	0.303290414878398	0.376798489979819	0.460987248551185	8_matched	8_reference
AMEX60DD036292	3.92186940811295e-10	1.96093470405647e-08	0.573487031700288	0.357653791130186	0.375756810789632	0.380382161877174	8_matched	8_reference
AMEX60DD027354	1.72780016693957e-11	1.00212409682495e-09	0.670028818443804	0.443490701001431	0.374867632585085	0.405598267637761	8_matched	8_reference
AMEX60DD002556	0.00047050663091615	0.000861899584535106	0.0763688760806916	0.0343347639484979	0.372098578871148	0.23251482507255	8_matched	8_reference
AMEX60DD026157	2.12814605112126e-08	6.73159708221472e-07	0.0518731988472622	0.00286123032904149	0.368132789657189	0.34525560905515	8_matched	8_reference
AMEX60DD035693	3.01473029008269e-11	1.68824896244631e-09	0.181556195965418	0.0600858369098712	0.367535163546985	0.401230758336154	8_matched	8_reference
AMEX60DDU001016873	1.58171008667222e-12	1.02811155633694e-10	0.194524495677233	0.0629470672389127	0.365164078445356	0.423804973659504	8_matched	8_reference
AMEX60DD016957	2.12033121972564e-13	1.52663847820246e-11	0.0994236311239193	0.0100143061516452	0.363030993402874	0.438498072556692	8_matched	8_reference
AMEX60DD006238	6.17163065621148e-06	5.55446759059033e-05	0.085014409221902	0.0286123032904149	0.361711605337897	0.287357617165595	8_matched	8_reference
AMEX60DD051992	4.41847326844696e-11	2.29760609959242e-09	0.118155619596542	0.0257510729613734	0.359860575592201	0.398201302350001	8_matched	8_reference
AMEX60DD020571	5.66745531115727e-13	4.02389327092166e-11	0.185878962536023	0.055793991416309	0.358736960816771	0.431390768830748	8_matched	8_reference
AMEX60DD020697	2.87728122306009e-23	2.76218997413769e-21	0.35014409221902	0.101573676680973	0.355378348308354	0.577584921799221	8_matched	8_reference
AMEX60DD047326	4.10558663720557e-19	3.65397210711296e-17	0.234870317002882	0.0586552217453505	0.342655703289386	0.523851124254151	8_matched	8_reference
AMEX60DD043823	1.08781439866002e-12	7.17957503115616e-11	0.367435158501441	0.177396280400572	0.339903502981347	0.426588129284049	8_matched	8_reference
AMEX60DD032900	6.0865389935622e-07	8.52115459098708e-06	0.0893371757925072	0.0257510729613734	0.330367939643049	0.312421400485662	8_matched	8_reference
AMEX60DD054699	5.74189653527244e-13	4.02389327092166e-11	0.171469740634006	0.0472103004291846	0.329878070676692	0.431295231697453	8_matched	8_reference
AMEX60DD034430	1.25218608083333e-11	7.51311648499996e-10	0.327089337175793	0.151645207439199	0.328514813655909	0.408101206293676	8_matched	8_reference
AMEX60DD036611	4.1686267937746e-11	2.20937220070054e-09	0.102305475504323	0.0171673819742489	0.325364377684875	0.398664185515848	8_matched	8_reference
AMEX60DD025449	4.85225155045254e-08	1.35284143406215e-06	0.115273775216138	0.0357653791130186	0.322381210592261	0.337501504214586	8_matched	8_reference
AMEX60DD000618	5.92093209544849e-14	4.38148975063188e-12	0.148414985590778	0.0314735336194564	0.322323885813426	0.447547184338333	8_matched	8_reference
AMEX60DD044475	3.43252095228005e-08	9.95431076161215e-07	0.145533141210375	0.0529327610872675	0.321141871313197	0.340780915023996	8_matched	8_reference
AMEX60DD022398	2.48612607303825e-11	1.4170918616318e-09	0.217579250720461	0.0829756795422032	0.321126111712933	0.402749140151499	8_matched	8_reference
AMEX60DD047874	2.96849108718751e-09	1.27645116749063e-07	0.053314121037464	0.00143061516452074	0.32099842765662	0.36304863634604	8_matched	8_reference
AMEX60DD043558	1.30036033167624e-07	2.7307566965201e-06	0.0504322766570605	0.00429184549356223	0.320717301317914	0.327978247911031	8_matched	8_reference
AMEX60DD051636	7.58817668549798e-10	3.71820657589401e-08	0.126801152737752	0.0343347639484979	0.319919966475837	0.374843569823386	8_matched	8_reference
AMEX60DD043350	1.16170636328114e-09	5.34384927109326e-08	0.11671469740634	0.0300429184549356	0.316205009277667	0.371203813901935	8_matched	8_reference
AMEX60DD026526	5.5759748164186e-12	3.40134463801535e-10	0.217579250720461	0.0786838340486409	0.316032739636631	0.414318322731774	8_matched	8_reference
AMEX60DD033826	1.98258085180046e-05	0.000138780659626032	0.0590778097982709	0.0157367668097282	0.315042356540019	0.273754789721806	8_matched	8_reference
AMEX60DD038288	2.4376379424058e-12	1.53571190371565e-10	0.134005763688761	0.0286123032904149	0.311499857718214	0.420574393845672	8_matched	8_reference
AMEX60DD012104	3.08667988386186e-08	9.26003965158557e-07	0.0677233429394813	0.0100143061516452	0.311044368965807	0.341767059090131	8_matched	8_reference
AMEX60DD023499	6.75486575361959e-19	5.94428186318524e-17	0.282420749279539	0.234620886981402	0.310984700012166	0.520901416278332	8_matched	8_reference
AMEX60DD050329	4.52347288512424e-17	3.79971722350436e-15	0.180115273775216	0.0357653791130186	0.310669320011862	0.495118633849806	8_matched	8_reference
AMEX60DD003401	3.558842437448e-11	1.92177491622192e-09	0.131123919308357	0.0314735336194564	0.308637303162859	0.399918919810504	8_matched	8_reference
AMEX60DD047461	1.52488372256372e-07	2.7447907006147e-06	0.069164265129683	0.0128755364806867	0.308109350543026	0.326406147475361	8_matched	8_reference
AMEX60DD006041	7.55529098389532e-09	2.94656348371918e-07	0.0547550432276657	0.00286123032904149	0.304212840236734	0.354711656572083	8_matched	8_reference
AMEX60DD017293	7.89678690227974e-13	5.44878296257302e-11	0.34149855907781	0.157367668097282	0.297585414238912	0.428954838446451	8_matched	8_reference
AMEX60DD055283	9.96157398841581e-08	2.39077775721979e-06	0.211815561959654	0.100143061516452	0.295673754387166	0.330550612490995	8_matched	8_reference
AMEX60DD014367	0.000118133564541509	0.000472534258166038	0.123919308357349	0.0629470672389127	0.292812030027515	0.251407860331091	8_matched	8_reference
AMEX60DD004571	1.71806116604388e-16	1.40881015615598e-14	0.409221902017291	0.177396280400572	0.291292434591347	0.486650485771927	8_matched	8_reference
AMEX60DD051614	1.03824764630724e-12	6.95625923025852e-11	0.393371757925072	0.198855507868383	0.290591146518137	0.426933621952436	8_matched	8_reference
AMEX60DD027384	1.35507677567698e-07	2.7307566965201e-06	0.409221902017291	0.258941344778255	0.289943658231603	0.327568943053609	8_matched	8_reference
AMEX60DD045425	2.07794389725953e-08	6.73159708221472e-07	0.0893371757925072	0.0200286123032904	0.288704045726294	0.345479918840096	8_matched	8_reference
AMEX60DD055144	4.8780313292874e-08	1.35284143406215e-06	0.0835734870317003	0.0185979971387697	0.286626022532329	0.33745100632682	8_matched	8_reference
AMEX60DD036087	1.84649158587504e-09	8.12456297785018e-08	0.172910662824208	0.0658082975679542	0.284317523468428	0.367199712862228	8_matched	8_reference
AMEX60DD014483	3.62287166220297e-10	1.84766454772352e-08	0.0547550432276657	0	0.283111308832512	0.381049172505076	8_matched	8_reference
AMEX60DD052292	1.29929867431382e-08	4.54754536009837e-07	0.148414985590778	0.0543633762517883	0.28044759479723	0.349808920881095	8_matched	8_reference
AMEX60DDU001006256	0.000189305214937751	0.000567915644813253	0.455331412103746	0.331902718168813	0.278662190768618	0.245121996515971	8_matched	8_reference
AMEX60DD010041	5.01960350195006e-05	0.000284617625905677	0.0634005763688761	0.0200286123032904	0.278356701241524	0.262370814345226	8_matched	8_reference
AMEX60DD011662	9.93640110237177e-14	7.25357280473139e-12	0.312680115273775	0.123032904148784	0.277691862433087	0.443869293062466	8_matched	8_reference
AMEX60DD047086	4.74362709842795e-05	0.000284617625905677	0.0763688760806916	0.0271816881258941	0.274788091730713	0.263075236733718	8_matched	8_reference
AMEX60DD003175	1.24371443890501e-14	9.70097262345911e-13	0.231988472622478	0.0715307582260372	0.274269620183992	0.458360533573986	8_matched	8_reference
AMEX60DD052933	1.19160995039134e-08	4.28979582140882e-07	0.305475504322767	0.163090128755365	0.273420313493998	0.350603489488666	8_matched	8_reference
AMEX60DD011410	2.04015703312292e-07	3.26425125299668e-06	0.0936599423631124	0.0271816881258941	0.27160488517283	0.323520229341621	8_matched	8_reference
AMEX60DD003565	8.18904880752998e-06	6.55123904602398e-05	0.0619596541786743	0.0157367668097282	0.268796215251492	0.284111566823765	8_matched	8_reference
AMEX60DD008394	7.23870446000995e-08	1.80967611500249e-06	0.155619596541787	0.0629470672389127	0.268332892790356	0.333661599134262	8_matched	8_reference
AMEX60DD043608	1.04737873293117e-07	2.39077775721979e-06	0.22478386167147	0.111587982832618	0.26756152778699	0.33011889566081	8_matched	8_reference
AMEX60DD009957	2.03987790370143e-08	6.73159708221472e-07	0.0720461095100865	0.011444921316166	0.266971575359534	0.345654066347846	8_matched	8_reference
AMEX60DDU001002992	1.32367304129329e-07	2.7307566965201e-06	0.0778097982708934	0.0171673819742489	0.264417295498786	0.327801340655306	8_matched	8_reference
AMEX60DD013778	7.12825648515445e-07	9.26673343070079e-06	0.0994236311239193	0.0329041487839771	0.264177189656355	0.310780746773048	8_matched	8_reference
AMEX60DD011977	1.00027588995491e-07	2.39077775721979e-06	0.164265129682997	0.0686695278969957	0.263237966051396	0.33051011167097	8_matched	8_reference
AMEX60DD051292	4.83157655022197e-08	1.35284143406215e-06	0.256484149855908	0.131616595135908	0.260707699777897	0.337542190223174	8_matched	8_reference
AMEX60DD005314	0.000430949792267553	0.000861899584535106	0.0561959654178674	0.0200286123032904	0.260213199445288	0.233761758854665	8_matched	8_reference
AMEX60DDU001001685	1.00482055402917e-06	1.205784664835e-05	0.0634005763688761	0.0128755364806867	0.258315486842832	0.30717341379434	8_matched	8_reference
AMEX60DD042987	4.48889475755039e-14	3.3666710681628e-12	0.231988472622478	0.313304721030043	0.257932220714461	0.449476270717469	8_matched	8_reference
AMEX60DD036607	6.88454121384818e-09	2.7941763596883e-07	0.109510086455331	0.0286123032904149	0.250701987367575	0.355559694184418	8_matched	8_reference
AMEX60DD034996	7.89320941304308e-09	2.99941957695637e-07	0.0230547550432277	0.0944206008583691	-0.25676723686338	0.354312258618925	8_matched	8_reference
AMEX60DD024084	6.81506429192267e-09	2.7941763596883e-07	0.00576368876080692	0.061516452074392	-0.273346296525288	0.35565216698084	8_matched	8_reference
AMEX60DD051737	3.42869687198741e-09	1.44005268623471e-07	0.069164265129683	0.161659513590844	-0.318446595626293	0.361782365813725	8_matched	8_reference
AMEX60DD053830	3.35462986467226e-11	1.84504642556975e-09	0.0634005763688761	0.17310443490701	-0.362040692494663	0.400386663000168	8_matched	8_reference
AMEX60DD052426	1.29542027350318e-17	1.11406143521273e-15	0.00288184438040346	0.107296137339056	-0.397372898420413	0.502973461531732	8_matched	8_reference
AMEX60DD015647	1.346144268392e-24	1.30575994034024e-22	0.0778097982708934	0.28898426323319	-0.443951146557148	0.593700808516272	8_matched	8_reference
AMEX60DD017128	1.23896738215157e-19	1.11507064393641e-17	0.0446685878962536	0.201716738197425	-0.559200546083366	0.530896871542608	8_matched	8_reference
AMEX60DD002411	1.12987449040508e-38	1.20896570473344e-36	0.00576368876080692	0.23032904148784	-0.745030703212402	0.742052891404771	8_matched	8_reference
